# Necrosis-induced apoptosis promotes regeneration in *Drosophila* wing imaginal discs

**DOI:** 10.1101/2021.04.01.438052

**Authors:** Jacob Klemm, Michael J. Stinchfield, Robin E. Harris

**Affiliations:** School of Life Sciences, Arizona State University, Tempe, AZ 85728

**Keywords:** regeneration, cell death, Drosophila, apoptosis, gene expression, necrosis, imaginal disc

## Abstract

Regeneration is a complex process that requires a coordinated genetic response to tissue loss. Signals from dying cells are crucial to this process and are best understood in the context of regeneration following programmed cell death, like apoptosis. Conversely, regeneration following unregulated forms of death such as necrosis have yet to be fully explored. Here we have developed a method to investigate regeneration following necrosis using the *Drosophila* wing imaginal disc. We show that necrosis stimulates regeneration at an equivalent level to that of apoptosis-mediated cell death and activates a similar response at the wound edge involving localized JNK signaling. Unexpectedly however, necrosis also results in significant apoptosis far from the site of ablation, which we have termed necrosis-induced apoptosis (NiA). This apoptosis occurs independent of changes at the wound edge and importantly does not rely on JNK signaling. Furthermore, we find that blocking NiA limits proliferation and subsequently inhibits regeneration, suggesting that tissues damaged by necrosis can activate programmed cell death at a distance from the injury to promote regeneration.
