## Supplementary material for "Necrosis-induced apoptosis promotes regeneration in *Drosophila* wing imaginal discs": Regents table

### Sheet: Sheet1
Data type	Experimental species	Symbol/name used in publication	Source – public	Source – published	Source – unpublished	Identifiers	New reagent	Comments
Data type (mandatory) Duplicate rows as needed. Order is flexible, but row titles must be preserved.	Experimental species (mandatory, "NA" okay)	Symbol/name used in publication (mandatory)	Source – public [stock center; company, data repository] (one of D,E,F mandatory)	Source -- published [PMID or 'this paper'] (one of D,E,F mandatory)	Source – unpublished [description, incl. lab of origin] (one of D,E,F mandatory)	Identifiers [format as ID_source:identifier] Separate multiple entries with semi-colon, space	New reagent (mandatory for new entities) Description, progenitor(s)	Comments (optional) Genotypes, purpose of reagent, additional information
gene (source not applicable)	N/A	N/A	N/A	N/A	N/A	N/A
strain, strain_background	D. melanogaster	DCNA	N/A	Harris et al. (2020)	The Harris lab
	D. melanogaster	DCGluR1	N/A	N/A	The Harris lab	N/A
	D. melanogaster	DCGluR1, No Gal4	N/A	N/A	The Harris lab	N/A
	D. melanogaster	DChepCA	N/A	N/A	The Harris lab	N/A
	D. melanogaster	DCrpr	N/A	Harris et al. (2020)	N/A	N/A
	D. melanogaster	DRwnt-GFP	N/A	Harris et al. (2016)	N/A	N/A
	D. melanogaster	yRNAi	Bloomington Drosophila Stock Center	N/A	N/A	BDSC: 64527; FlyBase: FBti0183775
	D. melanogaster	p35	Bloomington Drosophila Stock Center	N/A	N/A	BDSC: 5073; FlyBase: FBti0012595
	D. melanogaster	PCNA-GFP	Bloomington Drosophila Stock Center	N/A	N/A	BDSC: 25749; FlyBase: FBti0114069
	D. melanogaster	bskRNAi	Bloomington Drosophila Stock Center	N/A	N/A	BDSC: 53310; FlyBase: FBti0157918
	D. melanogaster	bskDN	Bloomington Drosophila Stock Center	N/A	N/A	BDSC: 9311; FlyBase: FBti0074417
	D. melanogaster	egrRNAi	Bloomington Drosophila Stock Center	N/A	N/A	BDSC: 58993; FlyBase: FBti0164914
	D. melanogaster	pucA251	Bloomington Drosophila Stock Center	N/A	N/A	BDSC: 11173; FlyBase: FBti0005133
	D. melanogaster	hepr75	Bloomington Drosophila Stock Center	N/A	N/A	BDSC: 6761; FlyBase: FBal0045852
	D. melanogaster	hepCA	Bloomington Drosophila Stock Center	N/A	N/A	BDSC: 58781; FlyBase: FBti0164885
	D. melanogaster	nos-PhiC31:int; su(Hw)attP5	Bloomington Drosophila Stock Center	N/A	N/A	BDSC: 32231; FlyBase: FBti0131990
	D. melanogaster	nos-PhiC31:int; attP40	Bloomington Drosophila Stock Center	N/A	N/A	BDSC: 25709; FlyBase: FBti0114379
	D. melanogaster	VK00027	Bloomington Drosophila Stock Center	N/A	N/A	BDSC: 9744; FlyBase: FBti0076447
	D. melanogaster	wgRNAi	Bloomington Drosophila Stock Center	N/A	N/A	BDSC: 32994 ; FlyBase: FBti0140506
	D. melanogaster	hid1	Bloomington Drosophila Stock Center	N/A	N/A	BDSC: 631 ; FlyBase: FBal0018404
	D. melanogaster	hepRNAi	Bloomington Drosophila Stock Center	N/A	N/A	BDSC: 28710 ; FlyBase: FBti0127274
	D. melanogaster	Mkk4RNAi	Bloomington Drosophila Stock Center	N/A	N/A	BDSC: 35143 ; FlyBase: FBti0144117
	D. melanogaster	rprRNAi	Bloomington Drosophila Stock Center	N/A	N/A	BDSC: 51846 ; FlyBase: FBti0157812
	D. melanogaster	CycE-GFP	N/A	N/A	The Wei Du Lab	N/A
	D. melanogaster	grndRNAi	N/A	N/A	The Bilder Lab	N/A
	D. melanogaster	miRHG	N/A	N/A	The Hariharan Lab	N/A
	D. melanogaster	egr-Gal4, UAS-GFP	N/A	N/A	The Hariharan Lab	N/A
	D. melanogaster	GluR1Lc8	N/A	N/A	The Xie Lab	N/A
	D. melanogaster	DRwnt-Gal80	N/A	N/A	The Harris Lab	N/A
	D. melanogaster	lexAop-GFP	N/A
genetic reagent (in whole organism)	N/A	N/A	N/A	N/A	N/A	N/A
cell line	N/A	N/A	N/A	N/A	N/A	N/A
transfected construct (in cell line)	N/A	N/A	N/A	N/A	N/A	N/A
antibody	N/A	anti-Nubbin (1:25)	Developmental Studies Hybridoma Bank	N/A	N/A	2D4, RRID: AB_2722119
	N/A	anti-Wg (1:100)	Developmental Studies Hybridoma Bank	N/A	N/A	4D4, RRID: AB_528512
	N/A	anti-Mmp1 C-terminues (1:100)	Developmental Studies Hybridoma Bank	N/A	N/A	14A3D2, RRID: AB_579782
	N/A	anti-Mmp1 catalytic domain (1:100)	Developmental Studies Hybridoma Bank	N/A	N/A	3A6B4, RRID: AB_579780
	N/A	anti-LacZ (1:100)	Developmental Studies Hybridoma Bank	N/A	N/A	40-1a, RRID: AB_2314509
	N/A	anti-DE-Cadherin (1:100)	Developmental Studies Hybridoma Bank	N/A	N/A	DCAD2, RRID: AB_528120
	N/A	anti-Dcp1 (1:1000)	Cell Signaling Technologies	N/A	N/A	9578s, RRID: AB_2721060
	N/A	anti-PHH3 (1:400)	Cell Signaling Technologies	N/A	N/A	9706s, RRID: AB_331748
	N/A	anti-GFP (1:2000)	Abcam	N/A	N/A	ab13970, RRID: AB_300798
	N/A	anti-Chick 488 (1:500)	Abcam	N/A	N/A	ab150173, RRID: AB_2827653
	N/A	anti-Rabbit 647 (1:500)	Invitrogen	N/A	N/A	A-21245, RRID: AB_2535813
	N/A	anti-Rat 647 (1:500)	Invitrogen	N/A	N/A	A-21247, RRID: AB_141778
	N/A	anti-Mouse 555 (1:500)	Invitrogen	N/A	N/A	A-32723, RRID: AB_2633275
recombinant DNA reagent	D. melanogaster	lexAOp-hepCA	N/A	N/A	The Harris Lab	N/A	Progenitor = UAS-hepCA
	D. melanogaster	lexAOp-GluR1Lc8	N/A	N/A	The Harris Lab	N/A	Progenitor = UAS-GluR1Lc8
	D. melanogaster	DRwnt-Gal80 (II)	N/A	N/A	The Harris Lab	N/A	Progenitor = DRwnt-GFP & CT80?
	D. melanogaster	DRwnt-Gal80 (III)	N/A	N/A	The Harris Lab	N/A	Progenitor = DRwnt-GFP & CT80?
sequence-based reagent	D. melanogaster	HEPCA F	N/A	N/A	The Harris Lab			5'-TACTGTCCTCCGAGCGGA-3'
	D. melanogaster	HEPCA R	N/A	N/A	The Harris Lab			5'-TCATTGATCTATCGTACGGTAGATGCG-3'
	D. melanogaster	GLUR1LC F	N/A	N/A	The Harris Lab			5'-GCGGCCGCGGCTCGAGatgccgtacatctttgcctttttctg-3'
	D. melanogaster	GLUR1LC R	N/A	N/A	The Harris Lab			5'-ACAAAGATCCTCTAGAttacaatcctgtggctcccaagg-3'
	D. melanogaster	GAL80-SV40 F	N/A	N/A	The Harris Lab			5'-ATGGACTACAACAAGAGATCTTCGGTC-3'
	D. melanogaster	GAL80-SV40 IF F	N/A	N/A	The Harris Lab			5'-TCACACCCATACCGGTATGGACTAACAACAAGAGATCTTCGG-3'
	D. melanogaster	GAL80-SV40 R	N/A	N/A	The Harris Lab			5'-TCTAGTGGATCCAGACATGATAAGATACAT-3'
	D. melanogaster	GAL80-SV40 IF R	N/A	N/A	The Harris Lab			5'-CTAGTGGATCTCTAGATCTAGTGGATCCAGACATGATAA-3'
	D. melanogaster	HS-P70 F	N/A	N/A	The Harris Lab			5'-TGAACACGTCGCTAAGCGAAAGC-3'
peptide, recombinant protein	N/A	N/A	N/A	N/A	N/A	N/A
large-scale dataset	N/A	N/A	N/A	N/A	N/A	N/A
commercial assay	N/A	TUNEL assay	Sigma-Aldrich	N/A	N/A	Cat# 7165
chemical compound, drug	N/A	Schneider's Media	Sigma-Aldrich	N/A	N/A	Cat# S0146
	N/A	Propidium Iodide (PI)	Sigma-Aldrich	N/A	N/A	Cat# P4170 CAS: 25535-16-4
	N/A	DAPI
software, algorithm	N/A	ImageJ	https://imagej.nih.gov/ij/	N/A	N/A	N/A
	N/A	GraphPad Prism 9.0	https://www.graphpad.com/	N/A	N/A	N/A
	N/A	Affinity Photo	https://affinity.serif.com/en-us/	N/A	N/A	N/A
	N/A	Affinity Designer	https://affinity.serif.com/en-us/	N/A	N/A	N/A
	N/A	Zen	https://www.zeiss.com/microscopy/us/products/microscope-software/zen.html	N/A	N/A	N/A
other	N/A	N/A	N/A	N/A	N/A	N/A
